# Social transmission of egg rejection in a cuckoo host

**DOI:** 10.1101/2020.11.16.384503

**Authors:** Canchao Yang, William E Feeney

## Abstract

Social learning can enable the rapid dissemination of behaviors throughout a population. Rejection of foreign eggs is a key defense in hosts of avian brood parasites; however, whether social cues can inform whether a host rejects an egg remains unknown. Here, we aimed to determine whether access to social information can influence egg rejection behavior in semi-colonial barn swallows (*Hirundo rustica*). By manipulating the social information available from a neighboring nest, we found that swallows that had access to social information (i.e. neighbor recently rejected an egg) were more likely to reject a foreign egg compared to those that did not have access to social information (i.e. neighbor did not reject an egg). This result provides the first empirical evidence that egg rejection behavior can solely be informed by social information, and in doing so highlights the dynamic nature of defenses that hosts can deploy against brood parasitism.
