## Supplemental File 1 for "Social transmission of egg rejection in a cuckoo host"

### Sheet: data set of this study
nest ID	pair	nest grouping	trial	laying date	clutch size	incubation day	response	time point (hr)
1	1	focal	transmission	1	4	3	reject	3
2	1	neighbor	transmission	1	4	5	reject
3	2	focal	non-transmission	1	4	5	accept	144
4	2	neighbor	non-transmission	1	4	2	accept
5	3	focal	control	1	3	3	accept	144
6	3	neighbor	control	1	4	1
7	4	focal	transmission	1	5	6	reject	1
8	4	neighbor	transmission	2	5	2	reject
9	5	focal	non-transmission	2	6	2	reject	3
10	5	neighbor	non-transmission	2	4	5	accept
11	6	focal	transmission	2	5	2	accept	144
12	6	neighbor	transmission	2	3	6	reject
13	7	focal	control	2	4	3	reject	3
14	7	neighbor	control	2	5	4
15	8	focal	non-transmission	3	4	4	reject	1
16	8	neighbor	non-transmission	3	4	3	accept
17	9	focal	transmission	4	5	3	reject	1
18	9	neighbor	transmission	4	3	1	reject
19	10	focal	non-transmission	4	4	5	accept	144
20	10	neighbor	non-transmission	4	5	2	accept
21	11	focal	control	4	5	5	accept	144
22	11	neighbor	control	5	3	6
23	12	focal	transmission	5	4	6	reject	1
24	12	neighbor	transmission	5	3	3	reject
25	13	focal	non-transmission	5	5	2	reject	3
26	13	neighbor	non-transmission	5	4	5	accept
27	14	focal	control	5	4	2	reject	3
28	14	neighbor	control	5	4	4
29	15	focal	transmission	5	4	5	reject	1
30	15	neighbor	transmission	5	6	1	reject
31	16	focal	non-transmission	5	4	4	reject	5
32	16	neighbor	non-transmission	5	3	4	accept
33	17	focal	control	5	5	6	reject	1
34	17	neighbor	control	5	4	1
35	18	focal	non-transmission	5	4	3	accept	144
36	18	neighbor	non-transmission	5	3	4	accept
37	19	focal	transmission	5	4	4	reject	3
38	19	neighbor	transmission	5	4	3	reject
39	20	focal	transmission	6	5	1	reject	1
40	20	neighbor	transmission	6	5	1	reject
41	21	focal	control	6	5	3	accept	144
42	21	neighbor	control	6	4	1
43	22	focal	non-transmission	6	4	6	accept	144
44	22	neighbor	non-transmission	6	4	4	accept
45	23	focal	non-transmission	6	4	2	reject	72
46	23	neighbor	non-transmission	6	4	1	accept
47	24	focal	control	6	4	5	reject	24
48	24	neighbor	control	6	4	1
49	25	focal	transmission	6	4	2	accept	144
50	25	neighbor	transmission	7	4	1	reject
51	26	focal	non-transmission	7	3	2	accept	144
52	26	neighbor	non-transmission	7	3	2	accept
53	27	focal	transmission	8	4	4	reject	24
54	27	neighbor	transmission	8	3	5	reject
55	28	focal	control	8	4	6	reject	5
56	28	neighbor	control	8	4	2
57	29	focal	non-transmission	8	5	5	reject	1
58	29	neighbor	non-transmission	8	3	1	accept
59	30	focal	non-transmission	9	5	1	accept	144
60	30	neighbor	non-transmission	9	4	3	accept
61	31	focal	transmission	9	4	4	reject	1
62	31	neighbor	transmission	9	5	2	reject
63	32	focal	control	9	4	4	accept	144
64	32	neighbor	control	9	3	3
65	33	focal	non-transmission	10	3	3	reject	3
66	33	neighbor	non-transmission	10	4	6	accept
67	34	focal	transmission	10	4	1	reject	3
68	34	neighbor	transmission	10	3	2	reject
69	35	focal	transmission	11	4	3	reject	3
70	35	neighbor	transmission	11	4	3	reject
71	36	focal	control	11	4	5	reject	3
72	36	neighbor	control	11	3	3
73	37	focal	transmission	11	5	2	reject	1
74	37	neighbor	transmission	11	5	5	reject
75	38	focal	transmission	11	3	2	reject	1
76	38	neighbor	transmission	11	4	6	reject
77	39	focal	control	11	4	5	reject	24
78	39	neighbor	control	11	3	2
79	40	focal	non-transmission	11	2	4	accept	144
80	40	neighbor	non-transmission	11	3	3	accept
81	41	focal	non-transmission	12	5	6	reject	24
82	41	neighbor	non-transmission	12	4	4	accept
83	42	focal	transmission	12	4	6	reject	3
84	42	neighbor	transmission	12	3	2	reject
85	43	focal	control	12	4	2	reject	3
86	43	neighbor	control	12	3	1
87	44	focal	transmission	12	4	5	reject	1
88	44	neighbor	transmission	13	3	4	reject
89	45	focal	non-transmission	13	3	4	reject	3
90	45	neighbor	non-transmission	13	5	4	accept
91	46	focal	non-transmission	13	4	3	accept	144
92	46	neighbor	non-transmission	13	4	5	accept
93	47	focal	control	13	5	5	accept	144
94	47	neighbor	control	13	4	5
95	48	focal	transmission	13	5	2	reject	1
96	48	neighbor	transmission	14	4	6	reject
97	49	focal	non-transmission	14	3	4	reject	5
98	49	neighbor	non-transmission	14	3	5	accept
99	50	focal	control	14	4	3	accept	144
100	50	neighbor	control	14	4	5
101	51	focal	transmission	15	5	1	reject	1
102	51	neighbor	transmission	15	4	6	reject
103	52	focal	transmission	15	3	4	accept	144
104	52	neighbor	transmission	15	4	4	reject
105	53	focal	non-transmission	15	4	4	accept	144
106	53	neighbor	non-transmission	15	4	5	accept
107	54	focal	control	15	3	2	reject	3
108	54	neighbor	control	15	2	4
109	55	focal	non-transmission	15	3	5	reject	3
110	55	neighbor	non-transmission	16	2	3	accept
111	56	focal	transmission	16	6	2	reject	1
112	56	neighbor	transmission	16	5	2	reject
113	57	focal	non-transmission	16	4	6	reject	1
114	57	neighbor	non-transmission	17	5	5	accept
115	58	focal	control	17	4	3	reject	3
116	58	neighbor	control	17	5	5
117	59	focal	transmission	17	3	5	reject	1
118	59	neighbor	transmission	17	3	5	reject
119	60	focal	non-transmission	17	4	3	reject	3
120	60	neighbor	non-transmission	17	3	1	accept
121	61	focal	control	18	2	5	accept	144
122	61	neighbor	control	18	5	3
123	62	focal	transmission	18	4	5	reject	3
124	62	neighbor	transmission	18	4	4	reject
125	63	focal	non-transmission	18	5	3	accept	144
126	63	neighbor	non-transmission	18	5	2	accept
127	64	focal	control	18	5	4	reject	3
128	64	neighbor	control	18	4	5
129	65	focal	transmission	18	5	6	reject	3
130	65	neighbor	transmission	18	5	5	reject
131	66	focal	transmission	19	4	6	reject	1
132	66	neighbor	transmission	19	3	5	reject
133	67	focal	control	19	4	2	reject	3
134	67	neighbor	control	19	3	5
135	68	focal	non-transmission	19	4	5	reject	24
136	68	neighbor	non-transmission	19	5	3	accept
137	69	focal	non-transmission	19	3	4	accept	144
138	69	neighbor	non-transmission	19	4	1	accept
139	70	focal	transmission	20	4	2	reject	1
140	70	neighbor	transmission	20	3	3	reject
141	71	focal	control	20	5	1	accept	144
142	71	neighbor	control	20	3	4
143	72	focal	non-transmission	20	4	2	reject	3
144	72	neighbor	non-transmission	20	5	3	accept
145	73	focal	non-transmission	20	5	3	reject	1
146	73	neighbor	non-transmission	20	4	2	accept
147	74	focal	control	20	4	4	reject	3
148	74	neighbor	control	20	4	3
149	75	focal	transmission	20	3	1	reject	1
150	75	neighbor	transmission	20	3	6	reject
151	76	focal	non-transmission	20	6	5	accept	144
152	76	neighbor	non-transmission	20	3	6	accept
153	77	focal	transmission	21	4	1	reject	1
154	77	neighbor	transmission	21	4	4	reject
155	78	focal	control	21	4	5	accept	144
156	78	neighbor	control	21	3	5
157	79	focal	non-transmission	22	5	1	reject	3
158	79	neighbor	non-transmission	22	4	1	accept
159	80	focal	non-transmission	22	5	5	reject	5
160	80	neighbor	non-transmission	22	5	5	accept
161	81	focal	transmission	22	4	4	reject	1
162	81	neighbor	transmission	23	5	1	reject
163	82	focal	control	23	5	5	reject	3
164	82	neighbor	control	23	3	3
165	83	focal	non-transmission	23	4	5	reject	3
166	83	neighbor	non-transmission	23	4	5	accept
167	84	focal	transmission	23	4	4	reject	3
168	84	neighbor	transmission	23	5	4	reject
169	85	focal	transmission	23	5	2	reject	1
170	85	neighbor	transmission	23	4	3	reject
171	86	focal	control	23	4	1	accept	144
172	86	neighbor	control	24	4	1
173	87	focal	transmission	24	3	6	accept	144
174	87	neighbor	transmission	24	3	1	reject
175	88	focal	non-transmission	24	5	4	accept	144
176	88	neighbor	non-transmission	24	4	5	accept
177	89	focal	control	24	6	3	reject	1
178	89	neighbor	control	24	4	5
179	90	focal	transmission	24	4	1	reject	1
180	90	neighbor	transmission	24	3	5	reject
181	91	focal	non-transmission	24	4	5	reject	3
182	91	neighbor	non-transmission	24	3	4	accept
183	92	focal	control	25	4	3	reject	3
184	92	neighbor	control	25	3	4
185	93	focal	transmission	25	3	1	reject	1
186	93	neighbor	transmission	25	4	5	reject
187	94	focal	non-transmission	25	3	3	accept	144
188	94	neighbor	non-transmission	26	5	1	accept
189	95	focal	control	26	5	2	reject	72
190	95	neighbor	control	26	3	4
191	96	focal	non-transmission	27	5	6	reject	1
192	96	neighbor	non-transmission	27	5	3	accept
193	97	focal	transmission	27	5	3	reject	1
194	97	neighbor	transmission	27	5	4	reject
195	98	focal	transmission	27	4	4	reject	5
196	98	neighbor	transmission	27	5	2	reject
197	99	focal	control	27	4	4	accept	144
198	99	neighbor	control	27	5	2
199	100	focal	transmission	28	3	1	reject	1
200	100	neighbor	transmission	28	3	5	reject
201	101	focal	non-transmission	28	4	2	accept	144
202	101	neighbor	non-transmission	29	3	5	accept
203	102	focal	transmission	29	2	2	reject	1
204	102	neighbor	transmission	29	4	2	reject
205	103	focal	control	29	5	4	accept	144
206	103	neighbor	control	29	4	3
207	104	focal	transmission	29	3	6	reject	3
208	104	neighbor	transmission	29	4	6	reject
209	105	focal	non-transmission	30	4	4	reject	5
210	105	neighbor	non-transmission	30	5	5	accept
211	106	focal	non-transmission	30	5	1	reject	3
212	106	neighbor	non-transmission	30	4	3	accept
213	107	focal	control	30	4	4	reject	5
214	107	neighbor	control	30	3	1
215	108	focal	transmission	30	3	6	reject	1
216	108	neighbor	transmission	30	4	3	reject
217	109	focal	non-transmission	30	3	6	accept	144
218	109	neighbor	non-transmission	30	4	4	accept
219	110	focal	transmission	31	4	2	reject	1
220	110	neighbor	transmission	31	4	3	reject
221	111	focal	control	31	3	1	accept	144
222	111	neighbor	control	31	4	3
223	112	focal	transmission	31	3	2	accept	144
224	112	neighbor	transmission	31	5	6	reject
225	113	focal	non-transmission	31	5	2	reject	3
226	113	neighbor	non-transmission	31	4	3	accept
227	114	focal	transmission	32	5	2	reject	1
228	114	neighbor	transmission	32	2	1	reject
229	115	focal	transmission	32	4	6	accept	144
230	115	neighbor	transmission	32	4	4	reject
231	116	focal	non-transmission	32	5	4	reject	5
232	116	neighbor	non-transmission	32	2	6	accept
233	117	focal	control	32	3	4	reject	3
234	117	neighbor	control	33	6	1
235	118	focal	transmission	33	4	1	reject	1
236	118	neighbor	transmission	33	4	1	reject
237	119	focal	transmission	33	3	6	reject	3
238	119	neighbor	transmission	33	4	6	reject
239	120	focal	non-transmission	33	4	5	accept	144
240	120	neighbor	non-transmission	33	3	3	accept
241	121	focal	control	33	5	6	reject	24
242	121	neighbor	control	33	4	4
243	122	focal	non-transmission	33	3	5	accept	144
244	122	neighbor	non-transmission	33	5	3	accept
245	123	focal	transmission	33	4	1	reject	1
246	123	neighbor	transmission	33	5	3	reject
247	124	focal	non-transmission	33	2	5	reject	72
248	124	neighbor	non-transmission	33	3	4	accept
249	125	focal	control	34	3	2	accept	144
250	125	neighbor	control	34	3	3
251	126	focal	transmission	34	5	4	reject	5
252	126	neighbor	transmission	34	5	2	reject
253	127	focal	transmission	34	4	5	accept	144
254	127	neighbor	transmission	34	3	2	reject
255	128	focal	non-transmission	34	4	4	reject	3
256	128	neighbor	non-transmission	34	4	3	accept
257	129	focal	control	34	3	5	reject	3
258	129	neighbor	control	34	4	3
259	130	focal	transmission	34	3	5	reject	1
260	130	neighbor	transmission	35	4	3	reject
261	131	focal	transmission	35	4	6	reject	1
262	131	neighbor	transmission	35	5	3	reject
263	132	focal	non-transmission	35	3	4	reject	1
264	132	neighbor	non-transmission	35	5	2	accept
265	133	focal	control	35	3	5	accept	144
266	133	neighbor	control	35	3	5
267	134	focal	transmission	36	3	2	reject	3
268	134	neighbor	transmission	36	5	3	reject
269	135	focal	non-transmission	36	4	2	accept	144
270	135	neighbor	non-transmission	36	5	2	accept
271	136	focal	control	36	5	6	reject	1
272	136	neighbor	control	36	2	1
273	137	focal	non-transmission	37	5	3	accept	144
274	137	neighbor	non-transmission	37	5	6	accept
275	138	focal	transmission	37	2	2	reject	1
276	138	neighbor	transmission	37	3	5	reject
277	139	focal	non-transmission	37	5	2	reject	1
278	139	neighbor	non-transmission	37	3	5	accept
279	140	focal	control	37	4	5	accept	144
280	140	neighbor	control	37	4	6
281	141	focal	non-transmission	37	4	4	reject	3
282	141	neighbor	non-transmission	37	4	2	accept
283	142	focal	transmission	37	4	3	reject	1
284	142	neighbor	transmission	37	4	2	reject
285	143	focal	control	37	4	2	reject	3
286	143	neighbor	control	37	4	3
287	144	focal	control	37	5	4	reject	5
288	144	neighbor	control	37	4	3
289	145	focal	transmission	37	4	2	reject	3
290	145	neighbor	transmission	37	3	6	reject
291	146	focal	non-transmission	38	4	6	accept	144
292	146	neighbor	non-transmission	38	3	1	accept
293	147	focal	control	38	3	4	reject	3
294	147	neighbor	control	38	4	2
295	148	focal	transmission	38	4	2	reject	1
296	148	neighbor	transmission	38	5	5	reject
297	149	focal	non-transmission	38	5	1	reject	5
298	149	neighbor	non-transmission	38	5	3	accept
